# Infant gut strain persistence is associated with maternal origin, phylogeny, and functional potential including surface adhesion and iron acquisition

**DOI:** 10.1101/2021.01.26.428340

**Authors:** Yue Clare Lou, Matthew R. Olm, Spencer Diamond, Alexander Crits-Christoph, Brian A. Firek, Robyn Baker, Michael J. Morowitz, Jillian F. Banfield

**Affiliations:** Department of Plant and Microbial Biology, University of California, Berkeley, CA 94720, USA; Department of Microbiology and Immunology, Stanford University School of Medicine, Stanford, CA 94305, USA; Department of Earth and Planetary Science, University of California, Berkeley, CA 94709, USA; Department of Surgery, University of Pittsburgh School of Medicine, Pittsburgh, PA 15213, USA; Department of Environmental Science, Policy, and Management, University of California, Berkeley, CA 94720, USA; Earth Sciences Division, Lawrence Berkeley National Laboratory, Berkeley, CA 94705, USA; Chan Zuckerberg Biohub, San Francisco, CA 94158, USA

## Abstract

Gut microbiome succession impacts infant development. However, it remains unclear what factors promote persistence of initial bacterial colonists in the developing gut. Here, we performed strain-resolved metagenomic analyses to compare gut colonization of preterm and full-term infants throughout the first year of life and evaluated links between strain persistence and strain origin as well as genetic potential. Analysis of 206 fecal metagenomes collected from full-term and preterm infants and their mothers revealed that infants’ initially distinct microbial communities converged by age one. Approximately 11% of early colonists, primarily *Bacteroides* and *Bifidobacterium*, persisted during the first year of life, and these were more prevalent in full-term compared to preterm infants. Gut-associated strains from mothers were significantly more likely to persist in the infant gut than other strains. Enrichment in genes for surface adhesion, iron acquisition and carbohydrate degradation may explain persistence of some strains through the first year of life.
