## Supplemental Table 1 for "Infant gut strain persistence is associated with maternal origin, phylogeny, and functional potential including surface adhesion and iron acquisition"

### Sheet: Supplemental Table 1
Supplemental Table 1. Infant metadata
infant	Term	POD	Gender	Gestational Age	Delivery	Weight (g)	Discharge_DOL	NEC/LOS	LOS_DOL	NEC_DOL	recNEC_DOL	Feeds	Prolacta	Stop Breastfeed DOL	Milk Feed DOL	Milk type after discontinuing breast milk	Solid_Food_DOL	Maternal Sample	Initial_Abx_Admission	Abx2 (apply to NICU babies)	Abx2_DOL	Abx3 (apply to NICU babies)	Abx3_DOL	Abx4 (apply to NICU babies)	Abx4_DOL	Abx5 (apply to NICU babies)	Abx5_DOL	Abx6 (apply to NICU babies)	Abx6_DOL	AbxA (post discharge)	AbxA_DOL	AbxB (post discharge)	AbxB_DOL	AbxC (post discharge)	AbxC_DOL	AbxD (post discharge)	AbxD_DOL	AbxE (post discharge)	AbxE_DOL	AbxF (post discharge)	AbxF_DOL	AbxG (post discharge)	AbxG_DOL
#7	Term		Female	38	C-section	3130	4					BRM	FALSE		370	Whole milk	150	Yes	No
#8	Term		Female	37.4286	Vaginal	3107	3					BRM	FALSE	416	366	Whole milk	146	Yes	No
#13	Preterm	D	Female	29.8571	Vaginal	1449	48					BRM	FALSE	169	367	Whole milk	189	Yes	36-48 hrs
#19	Preterm	B	Male	27.4286	Vaginal	1190	86	LOS	16			BRM	TRUE	97	330	Whole milk	238	Yes	36-48 hrs	Vancomycin	16-18	Cefepime	16-37
#21	Term		Female	37.2857	C-section	2190						Mix	FALSE	179	148	Whole milk	180	No	No
#22	Term		Male	39.2857	C-section	4130	3					Mix	FALSE	70			209	Yes	No											amoxicillin-otitis	109-119	augmentin-otitis	204-213	amoxicillin-otitis	237-247	augmentin-otitis	249-258	rocephin-otitis	262-265	augmentin-otitis	286-295	augmentin-otitis	319-328
#23	Preterm	C	Male	29.1429	C-section	1219	84	NEC		18	53	Mix	TRUE		530	Almond milk, Reduced fat milk (2%), Whole milk	235	No	36-48 hrs	Vancomycin	19-21	Cefepime	19-28	Vancomycin	53-55	Cefepime	53-63	Ampicillin	55-63
#26	Term		Female	39.7143	Vaginal	3095	3					BRM	FALSE	215	185	Whole milk	123	Yes	No											amoxicillin
#31	Term		Male	39.2857	C-section	4030						BRM	FALSE	396	396	Whole milk	184	Yes	No											amoxicillin	182-189	amoxicillin	229-236	cefdinir	254-261	ofloxacin-topical ear drops	334-341	ofloxacin-topical ear drops	357-364
#37	Preterm	A	Male	29.4286	C-section	1565	64					Mix	FALSE	48	367	Whole milk	57	Yes	36-48 hrs											mupirocin ointment	317-342	amoxicillin	325-336	cefdinir	339-349
#38	Term		Male	39.1429	Vaginal	3665						BRM	FALSE				184	Yes	No											polytrim ear drops-otitis	388-395	augmentin	390-400
#39	Preterm	B	Male	29.5714	C-section	870	66	NEC		24		BRM	TRUE	284	171	Whole milk	298	Yes	3 days	Vancomycin and Cefepime	2021-05-07	Ampicillin and Cefepime	24-30
#40	Preterm	D	Male	25.8571	C-section	648	102	NEC		43		Mix	TRUE	164			289	Yes (late)	36-48 hrs	Vancomycin	43-46	Cefepime	43-52	Ampicillin	46-52
#41	Preterm	D	Male	25.5714	C-section	425	112	LOS	33			BRM	TRUE	33		Whole milk	288	No	Amp 7/Gent 6 days	Acyclovir	33-34	Vancomycin	33-38	Cefepime	33-56
#47	Term		Female	40.2857	Vaginal	3580	3					BRM	TRUE	389	375	Whole milk	158	Yes	No
#57	Preterm	D	Female	27.1429	C-section	797	82	NEC		23		BRM	TRUE	178			273	Yes	7 days	Ampicillin and Cefepime	23-33									tamiflu	183-187
#59	Preterm	C	Male	28.7143	C-section	1101	65	LOS, NEC	10	10		Mix	TRUE	47			180	No	36-48 hrs	Vancomycin and Claforan	2021-10-18
#129	Term		Male	39.7143	C-section	2945	4					Mix	FALSE	13			135	Yes	No											amoxicillin	338-348
#130	Term		Male	41.1429	C-section	4000	4					Mix	FALSE					Yes	No
#131	Term		Male	39.1429	Vaginal	3440	4					BRM	FALSE	233	336	whole milk	193	Yes	No											amoxicillin	149-160
#132	Term		Female	38.2857	C-section	3719	4					BRM	FALSE	18			138	Yes	No
#133	Term		Female	38.8571	C-section	3423	4					BRM	FALSE	183			155	Yes	No											nystatin suspension	15-29	amoxicillin	186-195
