## Supplemental Table 2 for "Infant gut strain persistence is associated with maternal origin, phylogeny, and functional potential including surface adhesion and iron acquisition"

### Sheet: Supplemental Table 2
Supplemental Table 2. Details of metagenomics sequencing per sample
public_code	infant	DOL	reads	read_bases	read_length	assembly_reads	assembly_completeness	assembly_length
L1_007_000G1	#7	Co-assembly	258768600	38507485274	148.811	235460834	90.9928	248773441
L1_007_000M1	#7	Mom	40184312	5987388276	148.998	35457881	88.2381	214922177
L1_007_029G1	#7	029G1	26528744	3941658908	148.581	24545031	92.5224	34272148
L1_007_061G1	#7	061G1	45209602	6732242604	148.912	41786155	92.4276	55877100
L1_007_091G1	#7	091G1	46753954	6962360496	148.915	43987569	94.0831	58580073
L1_007_122G1	#7	122G1	47903574	7122544114	148.685	45180838	94.3162	69545631
L1_007_242G1	#7	242G1	46097480	6859590944	148.806	43025856	93.3367	115519341
L1_007_365G1	#7	365G1	46275246	6889088208	148.872	42586508	92.0287	145691279
L1_008_000G1	#8	Co-assembly	254907136	37964930318	148.936	236515306	92.7849	160108627
L1_008_000M1	#8	Mom	49954214	7435512224	148.847	41723479	83.5234	265093928
L1_008_030G1	#8	030G1	42004192	6256750218	148.955	40207188	95.7218	30763719
L1_008_064G1	#8	064G1	44254456	6592684038	148.972	41187317	93.0693	44266906
L1_008_092G1	#8	092G1	45302514	6746826642	148.928	42473452	93.7552	50798453
L1_008_124G1	#8	124G1	42292020	6296554290	148.883	39584397	93.5978	70830602
L1_008_241G1	#8	241G1	38584296	5745288812	148.902	36192079	93.8	51460614
L1_008_364G1	#8	364G1	42469658	6326826318	148.973	39331749	92.6114	81228622
L2_013_000G1	#13	Co-assembly	568019404	78245896196	137.752	508344498	89.4942	260934788
L2_013_000M1	#13	Mom	31078298	4403350490	141.686	27407342	88.188	140972104
L2_013_006G1	#13	006G1	1375148	141584226	102.959	1042560	75.8144	4425758
L2_013_014G1	#13	014G1	36735882	5440393486	148.095	36370959	99.0066	19775070
L2_013_015G1	#13	015G1	66799276	8125744204	121.644	67470241	101.004	25495958
L2_013_017G1	#13	017G1	27694090	4017427202	145.064	27000163	97.4943	22033906
L2_013_021G1	#13	021G1	28129094	3998890176	142.162	27218218	96.7618	22814948
L2_013_023G1	#13	023G1	29672268	4313388932	145.368	27920654	94.0968	21649545
L2_013_025G1	#13	025G1	54405460	7109381966	130.674	54478819	100.135	25498684
L2_013_033G1	#13	033G1	37250498	5455634846	146.458	36398226	97.7121	45920343
L2_013_036G1	#13	036G1	43334690	5921364048	136.643	43048142	99.3388	52838511
L2_013_037G1	#13	037G1	57916842	7322576966	126.433	55341436	95.5533	53478469
L2_013_043G1	#13	043G1	47772406	6467777986	135.387	46065950	96.4279	40662038
L2_013_122G1	#13	122G1	68514984	10239692788	149.452	66106407	96.4846	95785893
L2_013_245G1	#13	245G1	40676674	6008417100	147.712	38359237	94.3028	101053106
L2_013_371G1	#13	371G1	27742092	3683622270	132.781	24849862	89.5746	74970033
L2_019_000G1	#19	Co-assembly	492633578	69748329020	141.583	413649797	83.967	136148808
L2_019_000M1	#19	Mom	31407302	3875983286	123.41	27608395	87.9044	109581441
L2_019_008G1	#19	008G1	47625038	7071640314	148.486	47346425	99.415	10641187
L2_019_009G1	#19	009G1	47520750	7107454268	149.565	46178725	97.1759	13344950
L2_019_010G1	#19	010G1	45549164	6781534440	148.884	44736691	98.2163	18306981
L2_019_030G1	#19	030G1	31343358	4661613674	148.727	26037253	83.071	6066501
L2_019_036G1	#19	036G1	27019884	4017830854	148.699	26810560	99.2253	7828993
L2_019_037G1	#19	037G1	27498836	4024323936	146.345	27281969	99.2114	7912721
L2_019_061G1	#19	061G1	36757274	5453662702	148.37	36294912	98.7421	30328758
L2_019_070G1	#19	070G1	50099954	6607152048	131.879	50281741	100.363	29774674
L2_019_084G1	#19	084G1	61959720	8056246878	130.024	59657153	96.2838	29587354
L2_019_119G1	#19	119G1	59269706	7754728032	130.838	57911390	97.7082	47915108
L2_019_244G1	#19	244G1	30404186	4494074360	147.811	29115068	95.7601	53040086
L2_019_365G1	#19	365G1	27585708	3718067514	134.782	25433363	92.1976	56776040
L2_021_000G1	#21	Co-assembly	231999366	32181308442	138.713	200824315	86.5624	191294217
L2_021_036G1	#21	036G1	55661258	7230173246	129.896	54108688	97.2107	21769274
L2_021_061G1	#21	061G1	27576842	4003928136	145.192	27090295	98.2357	24380234
L2_021_096G1	#21	096G1	51226260	6745115514	131.673	46328241	90.4385	40742155
L2_021_124G1	#21	124G1	39326728	5576951914	141.811	37044253	94.1961	34453784
L2_021_251G1	#21	251G1	28403234	4189525402	147.502	26719436	94.0718	57251139
L2_021_376G1	#21	376G1	29805044	4435614230	148.821	27115155	90.9751	97477715
L2_022_000G1	#22	Co-assembly	200944700	27606718320	137.385	186026981	92.5762	178889710
L2_022_000M1	#22	Mom	31474860	4567632224	145.12	29700317	94.362	85202320
L2_022_031G1	#22	031G1	10547792	1565701498	148.439	10222286	96.914	18483349
L2_022_060G1	#22	060G1	29646154	4276575828	144.254	28835874	97.2668	59213209
L2_022_103G1	#22	103G1	48450904	6259752088	129.198	44383102	91.6043	69143833
L2_022_124G1	#22	124G1	29031608	4106046586	141.434	20054540	69.0783	74447440
L2_022_246G1	#22	246G1	48667118	6284442664	129.131	44971362	92.4061	65728631
L2_022_366G1	#22	366G1	34601124	5114199656	147.804	33207260	95.9716	72585053
L2_023_000G1	#23	Co-assembly	467636146	68576248950	146.644	396932843	84.8807	254932387
L2_023_009G1	#23	009G1	40861200	6070476434	148.563	36768096	89.9829	17208335
L2_023_015G1	#23	015G1	39932850	5883769058	147.342	39384724	98.6274	16296805
L2_023_037G1	#23	037G1	52411426	7797125246	148.768	52233878	99.6612	9464839
L2_023_042G1	#23	042G1	44028874	6485449610	147.3	43745157	99.3556	11526531
L2_023_053G1	#23	053G1	35698534	5281310794	147.942	35117792	98.3732	20793020
L2_023_062G1	#23	062G1	1196066	155237032	129.79	425995	35.6163	6813165
L2_023_067G1	#23	067G1	31029764	4616382040	148.773	30196270	97.3139	19911179
L2_023_068G1	#23	068G1	38829240	5742758514	147.898	37988065	97.8337	17222833
L2_023_074G1	#23	074G1	47843284	7086997776	148.129	46557912	97.3134	27736904
L2_023_084G1	#23	084G1	45851290	6792183498	148.135	44661797	97.4058	37692315
L2_023_126G1	#23	126G1	26717088	3954877026	148.028	25239167	94.4683	73264742
L2_023_246G1	#23	246G1	28470490	4226505568	148.452	26978325	94.7589	129626236
L2_023_383G1	#23	383G1	34766040	4483176354	128.953	33324102	95.8525	88231504
L2_026_000G1	#26	Co-assembly	307728656	44437172570	144.404	300618376	97.6894	118192981
L2_026_000M1	#26	Mom	50396120	7123543942	141.351	45536274	90.3567	158850382
L2_026_030G1	#26	030G1	56623116	8436665480	148.997	56072537	99.0276	31440489
L2_026_064G1	#26	064G1	58153328	8482562484	145.865	57575767	99.0068	40801249
L2_026_092G1	#26	092G1	51747496	7696460808	148.731	51069812	98.6904	51097727
L2_026_131G1	#26	131G1	50055944	6742374270	134.697	48075037	96.0426	33253331
L2_026_250G1	#26	250G1	44421240	6416621740	144.449	42722170	96.1751	72984628
L2_026_374G1	#26	374G1	46727532	6662487788	142.582	45080336	96.4749	54712375
L2_031_000G1	#31	Co-assembly	265328458	34947789436	131.715	213119728	80.323	110805225
L2_031_000M1	#31	Mom	43115792	6301570798	146.155	40775793	94.5728	111066007
L2_031_030G1	#31	030G1	32505476	4738827578	145.786	31897444	98.1294	21741463
L2_031_061G1	#31	061G1	59538712	7356798734	123.563	50726106	85.1985	29988257
L2_031_090G1	#31	090G1	26385384	3420096052	129.621	26008211	98.5705	25269473
L2_031_124G1	#31	124G1	39619248	4985194224	125.828	41700743	105.254	27496958
L2_031_247G1	#31	247G1	55067850	6788722462	123.279	47468616	86.2002	50541279
L2_031_369G1	#31	369G1	52211788	7658150386	146.675	47590903	91.1497	52690734
L2_037_000G1	#37	Co-assembly	544819944	77695937980	142.608	499060320	91.601	320964505
L2_037_000M1	#37	Mom	44015888	6530986964	148.378	40793680	92.6794	161675645
L2_037_008G2	#37	008G2	61339668	8796816664	143.412	56447614	92.0246	15594087
L2_037_015G1	#37	015G1	38545504	5658125134	146.791	36851028	95.604	24479097
L2_037_016G1	#37	016G1	26830612	4007775450	149.373	26006688	96.9292	26827721
L2_037_023G1	#37	023G1	19877410	2962592946	149.043	18424115	92.6887	37627802
L2_037_039G1	#37	039G1	49155614	7318356198	148.881	47549337	96.7323	69836701
L2_037_043G1	#37	043G1	47976114	7109135074	148.181	46652911	97.242	68526969
L2_037_047G1	#37	047G1	66692038	8133578378	121.957	63082648	94.588	51979541
L2_037_060G1	#37	060G1	65630514	9502449866	144.787	63282416	96.4222	62898331
L2_037_123G1	#37	123G1	29788706	4340286780	145.702	22656391	76.057	40311157
L2_037_240G1	#37	240G1	39756058	5714108124	143.729	36920653	92.868	96327298
L2_037_371G1	#37	371G1	50243966	7395036940	147.183	47478445	94.4958	153728809
L2_038_000G1	#38	Co-assembly	311715552	41762995148	133.978	273638893	87.7848	177225444
L2_038_000M1	#38	Mom	47823370	7061893568	147.666	43399088	90.7487	182703310
L2_038_063G1	#38	063G1	45690366	6124966044	134.054	29218054	63.948	24607347
L2_038_092G1	#38	092G1	61868578	9243485336	149.405	60353264	97.5508	46423671
L2_038_125G1	#38	125G1	43692164	6104794504	139.723	38872580	88.9692	52760592
L2_038_245G1	#38	245G1	45464818	6589135764	144.928	43473326	95.6197	58335888
L2_038_370G1	#38	370G1	80380576	8695414064	108.178	88593242	110.217	39428599
L2_038_488G1	#38	488G1	34619050	5005199436	144.579	32635994	94.2718	103459807
L2_039_000G1	#39	Co-assembly	581720788	79705919142	137.017	533613472	91.7302	249403536
L2_039_000M1	#39	Mom	29485514	3951376244	134.011	27261972	92.4589	83823279
L2_039_015G1	#39	015G1	42186156	5729753248	135.821	41187771	97.6334	11255476
L2_039_019G1	#39	019G1	59119568	7522821946	127.248	55258918	93.4698	16427434
L2_039_034G1	#39	034G1	39310546	5307776406	135.022	36479196	92.7975	21115608
L2_039_038G1	#39	038G1	31190850	4661783744	149.46	30890637	99.0375	19252551
L2_039_044G1	#39	044G1	27236308	4044500944	148.497	26803446	98.4107	17907114
L2_039_045G1	#39	045G1	26766222	3996046614	149.294	26396538	98.6188	20468319
L2_039_055G2	#39	055G2	52563390	7028184922	133.709	47387688	90.1534	29027976
L2_039_061G1	#39	061G1	59090978	7806165234	132.104	50871075	86.0894	42132560
L2_039_064G1	#39	064G1	48383678	6590255374	136.208	45517185	94.0755	35185882
L2_039_121G1	#39	121G1	53542506	7430357150	138.775	52302107	97.6833	96403742
L2_039_239G1	#39	239G1	35257368	5267532048	149.402	33319931	94.5049	106487195
L2_039_362G1	#39	362G1	53047960	7146312150	134.714	47848150	90.1979	75551187
L2_040_000G1	#40	Co-assembly	642326766	92077084620	143.349	584999217	91.075	257422076
L2_040_008G1	#40	008G1	38476884	5322305296	138.325	29770334	77.372	7123715
L2_040_010G1	#40	010G1	34052532	5072284624	148.955	33062918	97.0939	15652643
L2_040_017G1	#40	017G1	59623394	8912340864	149.477	57679724	96.7401	8624651
L2_040_024G1	#40	024G1	40206990	6012563120	149.54	39762594	98.8947	14554784
L2_040_038G1	#40	038G1	49451174	6766915504	136.84	44644753	90.2805	38797414
L2_040_060G1	#40	060G1	42433820	6334227900	149.273	41468259	97.7245	13251704
L2_040_066G1	#40	066G1	39755760	5925751768	149.054	38805655	97.6101	13698646
L2_040_071G1	#40	071G1	33257502	4963822578	149.254	32546594	97.8624	36410620
L2_040_097G1	#40	097G1	74841626	9060881596	121.067	79507854	106.235	38976905
L2_040_100G1	#40	100G1	48790898	7291140196	149.436	46706584	95.7281	52949982
L2_040_124G1	#40	124G1	53362800	7344419536	137.632	52741916	98.8365	73861650
L2_040_225G1	#40	225G1	27827158	4153318622	149.254	25198205	90.5526	58188228
L2_040_365G1	#40	365G1	33138578	4940024824	149.072	30274440	91.3571	110159393
L2_041_000G1	#41	Co-assembly	655375948	84939535926	129.604	652043938	99.4916	162081805
L2_041_012G1	#41	012G1	59743982	8058718318	134.888	59511228	99.6104	7990221
L2_041_013G1	#41	013G1	36093408	5362562410	148.575	35985037	99.6997	6118299
L2_041_016G1	#41	016G1	87531254	8035008564	91.7959	83274860	95.1373	22815785
L2_041_024G1	#41	024G1	50121268	7496319010	149.564	49521571	98.8035	25372266
L2_041_030G1	#41	030G1	76918312	11490159324	149.381	75781791	98.5224	20075995
L2_041_050G1	#41	050G1	64985138	8227822326	126.611	65100903	100.178	5516468
L2_041_071G1	#41	071G1	25935462	3851554114	148.505	25249767	97.3561	21455737
L2_041_073G1	#41	073G1	30203172	4511181154	149.361	29704916	98.3503	22403319
L2_041_087G1	#41	087G1	91062264	9304276032	102.175	85206452	93.5694	38884316
L2_041_093G1	#41	093G1	33703634	4642050424	137.731	33894813	100.567	37188514
L2_041_096G1	#41	096G1	27247244	4050796258	148.668	26822495	98.4411	31941237
L2_041_124G1	#41	124G1	16572968	2477171610	149.471	15877409	95.8031	34657908
L2_041_366G1	#41	366G1	55257842	7431916382	134.495	49221262	89.0756	98518735
L2_047_000G1	#47	Co-assembly	214409496	29893221396	139.421	163891328	76.4385	195066323
L2_047_000M1	#47	Mom	34219004	5114726432	149.47	29675278	86.7216	202913493
L2_047_033G1	#47	033G1	21576732	3223441878	149.394	20782436	96.3187	36167174
L2_047_064G1	#47	064G1	45441910	6286742860	138.347	45248522	99.5744	49340599
L2_047_093G1	#47	093G1	28242346	4197460432	148.623	27276202	96.5791	42185985
L2_047_121G1	#47	121G1	65943742	8262554400	125.297	58587684	88.8449	41087835
L2_047_362G1	#47	362G1	53204766	7923021826	148.916	45437223	85.4007	118739651
L2_057_000G1	#57	Co-assembly	605943410	88130774402	145.444	530572406	87.5614	139622043
L2_057_000M1	#57	Mom	38495384	5752933516	149.445	36830266	95.6745	90483089
L2_057_008G1	#57	008G1	22318864	3321667544	148.828	20337611	91.123	38924286
L2_057_014G1	#57	014G1	63509070	9501748718	149.612	63061862	99.2958	7237021
L2_057_017G1	#57	017G1	74217860	10282098120	138.539	72826594	98.1254	11586127
L2_057_019G1	#57	019G1	58427026	8705262978	148.994	53953294	92.343	15399838
L2_057_020G1	#57	020G1	26617832	3964624058	148.946	26160505	98.2819	17697006
L2_057_039G1	#57	039G1	49461644	7376793612	149.142	27121045	54.8325	5762059
L2_057_045G1	#57	045G1	52973612	7867586422	148.519	52196956	98.5339	25955558
L2_057_048G1	#57	048G1	30200670	4498310152	148.947	29658921	98.2062	28562703
L2_057_051G1	#57	051G1	43075244	6124695002	142.186	41470758	96.2752	27331665
L2_057_061G1	#57	061G1	47851148	7147449620	149.368	46349007	96.8608	29793872
L2_057_072G1	#57	072G1	43032962	6423170664	149.262	41361039	96.1148	33183931
L2_057_122G1	#57	122G1	48347666	6557757618	135.638	46948563	97.1062	40315216
L2_057_244G1	#57	244G1	45909812	6359609894	138.524	44624144	97.1996	42504037
L2_059_000G1	#59	Co-assembly	647367568	83644645098	129.207	615889053	95.1375	306112848
L2_059_008G1	#59	008G1	56373288	8413350374	149.244	43518236	77.1966	10513988
L2_059_009G1	#59	009G1	28604456	4282030130	149.698	17214972	60.1828	12935403
L2_059_011G1	#59	011G1	18937516	2828182920	149.343	18425387	97.2957	11188825
L2_059_023G1	#59	023G1	27103242	3718038990	137.181	25443907	93.8777	28946791
L2_059_037G1	#59	037G1	101687892	11042002128	108.587	96204517	94.6076	34463365
L2_059_038G1	#59	038G1	46717384	6984449128	149.504	45335370	97.0418	33368061
L2_059_043G1	#59	043G1	37136112	5546337102	149.352	35918348	96.7208	38315828
L2_059_044G1	#59	044G1	48109412	6727239532	139.832	45855196	95.3144	41193433
L2_059_052G1	#59	052G1	37323964	5570013096	149.234	36094505	96.706	50939406
L2_059_256G1	#59	256G1	54565648	7167276142	131.351	49664643	91.0181	132729213
L2_059_382G1	#59	382G1	68752876	8297676280	120.688	61291674	89.1478	150293994
L3_129_000G1	#129	Co-assembly	391700340	58265307990	148.75	362566179	92.5621	260100942
L3_129_000M1	#129	Mom	84138948	12531119888	148.934	78667012	93.4965	93639437
L3_129_030G1	#129	030G1	78101772	11617588760	148.749	77002134	98.592	62110675
L3_129_062G1	#129	062G1	58128608	8654128232	148.879	45076654	77.5464	86386307
L3_129_093G1	#129	093G1	80196462	11932869024	148.795	77931644	97.1759	119424268
L3_129_122G1	#129	122G1	61719230	9175490238	148.665	59604532	96.5737	98718007
L3_129_245G1	#129	245G1	61912200	9219734906	148.916	58669792	94.7629	125543213
L3_129_361G1	#129	361G1	51642068	7665496830	148.435	48725106	94.3516	112536395
L3_130_000G1	#130	Co-assembly	445521814	66225829686	148.648	399555129	89.6825	270123989
L3_130_000M1	#130	Mom	67380364	10035189704	148.933	65622579	97.3913	69605911
L3_130_028G1	#130	028G1	82577438	12280551122	148.716	76552371	92.7037	51512206
L3_130_056G1	#130	056G1	79973334	11899227790	148.79	76874934	96.1257	83301957
L3_130_087G1	#130	087G1	73440654	10914863120	148.622	71518070	97.3821	79774444
L3_130_120G1	#130	120G1	61891992	9181856768	148.353	60836071	98.2939	66097568
L3_130_243G1	#130	243G1	81983466	12193410720	148.73	76127121	92.8567	85979063
L3_130_369G1	#130	369G1	65654930	9755920166	148.594	60798791	92.6035	129367782
L3_131_000G1	#131	Co-assembly	417540344	62184823938	148.931	307839028	73.7268	221055705
L3_131_000M1	#131	Mom	67437494	10042702350	148.919	62376062	92.4946	224262345
L3_131_034G1	#131	034G1	101645260	15150709104	149.055	100327556	98.7036	25928045
L3_131_062G1	#131	062G1	12703128	1882573222	148.198	12140267	95.5691	6939525
L3_131_092G1	#131	092G1	39566388	5899083628	149.093	38578684	97.5037	16761984
L3_131_123G1	#131	123G1	92444784	13771910028	148.974	85017460	91.9657	8046135
L3_131_244G1	#131	244G1	115333182	17189439390	149.042	95581043	82.8738	76323209
L3_131_368G1	#131	368G1	55847602	8291108566	148.46	53564321	95.9116	132675600
L3_132_000G1	#132	Co-assembly	389069388	57589865450	148.02	350210104	90.0122	177929676
L3_132_000M1	#132	Mom	146645660	21824771446	148.827	141745898	96.6588	115265000
L3_132_027G1	#132	027G1	52676466	7844857596	148.925	51387637	97.5533	47130536
L3_132_058G1	#132	058G1	65943910	9604395236	145.645	63045088	95.6041	56256274
L3_132_090G1	#132	090G1	53619972	7966186182	148.568	50512690	94.205	57337577
L3_132_122G1	#132	122G1	72399328	10747103088	148.442	67451429	93.1658	45691932
L3_132_243G1	#132	243G1	103061680	15317447676	148.624	98211826	95.2942	106269686
L3_132_364G1	#132	364G1	41368032	6109875672	147.696	38447416	92.9399	78126783
L3_133_000G1	#133	Co-assembly	480005122	71442632314	148.837	445292293	92.7682	225981552
L3_133_000M1	#133	Mom	105785038	15771008598	149.085	98096697	92.7321	232507708
L3_133_029G1	#133	029G1	63018382	9366519376	148.632	62249350	98.7797	42399333
L3_133_061G1	#133	061G1	104029760	15501834524	149.013	99515811	95.6609	72574671
L3_133_091G1	#133	091G1	70536902	10482997886	148.617	67896935	96.2573	86596422
L3_133_123G1	#133	123G1	108729174	16208226826	149.07	104332697	95.9565	86365660
L3_133_242G1	#133	242G1	63761748	9481960668	148.709	61635983	96.6661	101131033
L3_133_361G1	#133	361G1	69929156	10401093034	148.738	66616933	95.2635	126891617
