## Supplemental Table 3 for "Infant gut strain persistence is associated with maternal origin, phylogeny, and functional potential including surface adhesion and iron acquisition"

### Sheet: Supplemental Table 3A
Supplemental Table 3A. CAZymes that were significantly enriched in Bifidobacterium persisters
CAZyme	oddsratio	pvalue	q	perc_P_detected	perc_NP_detected	substrate
GH1	55	8.9429e-05	0.00134143	91.67	16.67	Cellulose|Xyloglucan|Galactomannan|Galactoglucomannan|Rhamnogalacturan|Glycooligosacharides
CBM41	10.5	0.0080181	0.0400905	75	22.22	Starch|Pullulan|Glycogen|Amylopectin
CE4	34	0.000638142	0.00478607	66.67	5.56	Xyloglucan|Glucuronoxylan|Galactomannan|Galactoglucomannan|Peptidoglycan|Chitin
GH13	7.85714	0.0255564	0.063891	83.33	38.89	Starch|Pullulan|Glycogen|Amylopectin
GH13_14	7.8	0.0235724	0.063891	75	27.78	Pullulan
GH13_32	7.8	0.0235724	0.063891	75	27.78	Starch
CBM5	7	0.0450401	0.0965145	58.33	16.67	Chitin|Chitodextrans

### Sheet: Supplemental Table 3B
Supplemental Table 3B. CAZymes that were significantly enriched in E. coli persisters
CAZyme	oddsratio	pvalue	q	perc_P_detected	perc_NP_detected	substrate
GH33	inf	0.00610501	0.0160256	100	12	Glycoprotein Oligosacharide|Sialic acid
CBM5	inf	0.0106838	0.0160256	100	16	Chitin|Chitodextrans
GH153	inf	0.0106838	0.0160256	100	16	Poly-β(1,6)-N-acetyl-D-glucosamine
GH18	inf	0.0106838	0.0160256	100	16	Chitin|Chitodextrans
GH65	inf	0.03663	0.0470958	100	28	Trehalose|Maltose|kojibiose
PL22	inf	0.00793651	0.0160256	66.67	0	Oligogalacturonides|oligosaccharidesofD-galacturonate
PL9_1	inf	0.00793651	0.0160256	66.67	0	Homogalacturonan|Pectate|pectatedisaccharide
